# Male age and *Wolbachia* dynamics: Investigating how fast and why bacterial densities and cytoplasmic incompatibility strengths vary

**DOI:** 10.1101/2021.06.01.446638

**Authors:** J. Dylan Shropshire, Emily Hamant, Brandon S. Cooper

**Author notes:** Correspondence to: J. Dylan Shropshire, Missoula, MT, 59801. **Author contributions:** JDS roles: Conceptualization, Data curation, Formal Analysis, Funding acquisition, Investigation, Methodology, Supervision, Validation, Visualization, Writing - original draft, Writing – review & editing. EH roles: Investigation, Validation, Writing – review & editing. BSC roles: Project administration, Conceptualization, Funding acquisition, Supervision, Writing – original draft, Writing – review & editing.

## Abstract

Endosymbionts can influence host reproduction and fitness to favor their maternal transmission. For example, endosymbiotic *Wolbachia* bacteria often cause cytoplasmic incompatibility (CI) that kills uninfected embryos fertilized by *Wolbachia*-modified sperm. Infected females can rescue CI, providing them a relative fitness advantage. *Wolbachia*-induced CI strength varies widely and tends to decrease as host males age. Since strong CI drives *Wolbachia* to high equilibrium frequencies, understanding how fast and why CI strength declines with male age is crucial to explaining age-dependent CI’s influence on *Wolbachia* prevalence. Here, we investigate if *Wolbachia* densities and/or CI gene (*cif*) expression covary with CI-strength variation and explore covariates of age-dependent *Wolbachia*-density variation in two classic CI systems. *w*Ri CI strength decreases slowly with *Drosophila simulans* male age (6%/ day), but *w*Mel CI strength decreases very rapidly (19%/ day), yielding statistically insignificant CI after only three days of *D. melanogaster* emergence. *Wolbachia* densities and *cif* expression in testes decrease as *w*Ri-infected males age, but both surprisingly increase as *w*Mel-infected males age, and CI strength declines. We then tested if phage lysis, Octomom copy number (which impacts *w*Mel density), or host immune expression covary with age-dependent *w*Mel densities—only host immune expression correlated with density. Together, our results identify how fast CI strength declines with male age in two model systems and reveal unique relationships between male age, *Wolbachia* densities, *cif* expression, and host immunity. We discuss new hypotheses about the basis of age-dependent CI strength and its contributions to *Wolbachia* prevalence.

**Importance:** *Wolbachia* are the most common animal-associated endosymbionts due in large part to their manipulation of host reproduction. Many *Wolbachia* cause cytoplasmic incompatibility (CI) that kills uninfected host eggs. Infected eggs are protected from CI, favoring *Wolbachia* spread in natural systems and in transinfected mosquito populations where vector-control groups use strong CI to maintain pathogen-blocking *Wolbachia* at high frequencies for biocontrol of arboviruses. CI strength varies considerably in nature and declines as males age for unknown reasons. Here, we determine that CI strength weakens at different rates with age in two model symbioses. *Wolbachia* density and CI gene expression covary with *w*Ri-induced CI strength in *Drosophila simulans*, but neither explain rapidly declining *w*Mel-induced CI in aging *D. melanogaster* males. Patterns of host immune gene expression suggest a candidate mechanism behind age-dependent *w*Mel densities. These findings inform how age-dependent CI may contribute to *Wolbachia* prevalence in natural systems and potentially in transinfected systems.
