## Supplementary material for "Male age and *Wolbachia* dynamics: Investigating how fast and why bacterial densities and cytoplasmic incompatibility strengths vary": Tables S1-S5

### Sheet: Table S1
Table S1. P values associated with all statistical comparisons.
Figure	Comparison	P value	Test
Fig 2A	All groups	1.03681e-16	Kruskal-Wallis
	wMel 0 Day CI - wMel 1 Day CI	0.291162	Dunn
	wMel 0 Day CI - wMel 2 Day CI	0.00760154	Dunn
	wMel 1 Day CI - wMel 2 Day CI	0.358976	Dunn
	wMel 0 Day CI - wMel 3 Day CI	1.0084e-06	Dunn
	wMel 1 Day CI - wMel 3 Day CI	0.00291872	Dunn
	wMel 2 Day CI - wMel 3 Day CI	0.279761	Dunn
	wMel 0 Day CI - wMel 0 Day Rescue	1.74026e-12	Dunn
	wMel 1 Day CI - wMel 0 Day Rescue	1.007e-07	Dunn
	wMel 2 Day CI - wMel 0 Day Rescue	0.00673835	Dunn
	wMel 3 Day CI- wMel 0 Day Rescue	0.189509	Dunn
	wMel 0 Day CI - D. mel no CI	3.21303e-10	Dunn
	wMel 1 Day CI - D. mel no CI	4.66851e-06	Dunn
	wMel 2 Day CI - D. mel no CI	0.0336376	Dunn
	wMel 3 Day CI- D. mel no CI	0.358091	Dunn
	wMel 0 Day Rescue - D. mel no CI	0.60137	Dunn
Fig 2B	All groups	1.27366e-17	Kruskal-Wallis
	wMel 0 day CI - wMel 2 day CI	0.00971539	Dunn
	wMel 0 day CI - wMel 4 day CI	1.24464e-06	Dunn
	wMel 2 day CI - wMel 4 day CI	0.519895	Dunn
	wMel 0 day CI - wMel 6 day CI	5.92366e-12	Dunn
	wMel 2 day CI - wMel 6 day CI	0.00170197	Dunn
	wMel 4 day CI - wMel 6 day CI	0.405619	Dunn
	wMel 0 day CI - wMel 8 day CI	1.35655e-11	Dunn
	wMel 2 day CI - wMel 8 day CI	0.00375745	Dunn
	wMel 4 day CI - wMel 8 day CI	0.602413	Dunn
	wMel 6 day CI - wMel 8 day CI	1	Dunn
	wMel 0 day CI - wMel 0 day rescue	2.50518e-12	Dunn
	wMel 2 day CI - wMel 0 day rescue	0.00111075	Dunn
	wMel 4 day CI - wMel 0 day rescue	0.331358	Dunn
	wMel 6 day CI - wMel 0 day rescue	0.906603	Dunn
	wMel 8 day CI - wMel 0 day rescue	1	Dunn
	wMel 0 day CI - D. mel no CI	1.49449e-09	Dunn
	wMel 2 day CI - D. mel no CI	0.0279841	Dunn
	wMel 4 day CI - D. mel no CI	1	Dunn
	wMel 6 day CI - D. mel no CI	1	Dunn
	wMel 8 day CI - D. mel no CI	1	Dunn
	wMel 0 day rescue - D. mel no CI	1	Dunn
Fig 2C	All groups	6.90361e-20	Kruskal-Wallis
	wRi 0 day CI - wRi 4 day CI	0.0257371	Dunn
	wRi 0 day CI - wRi 8 day CI	1.39901e-05	Dunn
	wRi 4 day CI - wRi 8 day CI	0.245959	Dunn
	wRi 0 day CI - wRi 12 day CI	8.24853e-11	Dunn
	wRi 4 day CI - wRi 12 day CI	0.000389434	Dunn
	wRi 8 day CI - wRi 12 day CI	0.219747	Dunn
	wRi 0 day CI - wRi 0 day rescue	1.82781e-10	Dunn
	wRi 4 day CI - wRi 0 day rescue	0.000492498	Dunn
	wRi 8 day CI - wRi 0 day rescue	0.192334	Dunn
	wRi 12 day CI - wRi 0 day rescue	0.999235	Dunn
	wRi 0 day CI - D. sim no CI	9.04713e-17	Dunn
	wRi 4 day CI - D. sim no CI	4.04901e-08	Dunn
	wRi 8 day CI - D. sim no CI	0.00124794	Dunn
	wRi 12 day CI - D. sim no CI	0.223739	Dunn
	wRi 0 day rescue - D. sim no CI	0.160006	Dunn
Fig 3A	All groups	0.00107839	Kruskal-Wallis
	0_Day - 2_Day	1	Dunn
	0_Day - 4_Day	0.0364789	Dunn
	0_Day - 6_Day	0.024057	Dunn
	0_Day - 8_Day	0.0114309	Dunn
	2_Day - 4_Day	0.160548	Dunn
	2_Day - 6_Day	0.125497	Dunn
	2_Day - 8_Day	0.0734457	Dunn
	4_Day - 6_Day	0.873382	Dunn
	4_Day - 8_Day	1	Dunn
	6_Day - 8_Day	1	Dunn
Fig 3B	All groups	0.000393701	Kruskal-Wallis
	0_Day - 12_Day	0.000318448	Dunn
	0_Day - 4_Day	0.362458	Dunn
	12_Day - 4_Day	0.051052	Dunn
	0_Day - 8_Day	0.0187439	Dunn
	12_Day - 8_Day	0.252999	Dunn
	4_Day - 8_Day	0.355819	Dunn
Fig 4A	All groups	0.00835435	Kruskal-Wallis
	0_Day - 2_Day	0.0220661	Dunn
	0_Day - 4_Day	0.0942984	Dunn
	0_Day - 6_Day	0.02272	Dunn
	0_Day - 8_Day	0.0793726	Dunn
	2_Day - 4_Day	1	Dunn
	2_Day - 6_Day	0.839488	Dunn
	2_Day - 8_Day	1	Dunn
	4_Day - 6_Day	1	Dunn
	4_Day - 8_Day	1	Dunn
	6_Day - 8_Day	1	Dunn
Fig 4B	All groups	0.00285047	Kruskal-Wallis
	0_Day - 2_Day	0.123678	Dunn
	0_Day - 4_Day	0.172946	Dunn
	0_Day - 6_Day	0.00344255	Dunn
	0_Day - 8_Day	0.0116465	Dunn
	2_Day - 4_Day	1	Dunn
	2_Day - 6_Day	0.987337	Dunn
	2_Day - 8_Day	0.879079	Dunn
	4_Day - 6_Day	1	Dunn
	4_Day - 8_Day	1	Dunn
	6_Day - 8_Day	0.987478	Dunn
Fig 4C	All groups	0.0941821	Kruskal-Wallis
	0_Day - 2_Day	0.259383	Dunn
	0_Day - 4_Day	0.278856	Dunn
	0_Day - 6_Day	0.258987	Dunn
	0_Day - 8_Day	0.305698	Dunn
	2_Day - 4_Day	1	Dunn
	2_Day - 6_Day	1	Dunn
	2_Day - 8_Day	0.99192	Dunn
	4_Day - 6_Day	1	Dunn
	4_Day - 8_Day	1	Dunn
	6_Day - 8_Day	1	Dunn
Fig 4D	All groups	0.00117839	Kruskal-Wallis
	0_Day - 12_Day	0.003316	Dunn
	0_Day - 4_Day	0.231223	Dunn
	0_Day - 8_Day	0.00620377	Dunn
	12_Day - 4_Day	0.244515	Dunn
	12_Day - 8_Day	0.682962	Dunn
	4_Day - 8_Day	0.245324	Dunn
Fig 4E	All groups	0.0406356	Kruskal-Wallis
	0_Day - 12_Day	0.0704151	Dunn
	0_Day - 4_Day	1	Dunn
	0_Day - 8_Day	0.908181	Dunn
	12_Day - 4_Day	0.0592843	Dunn
	12_Day - 8_Day	0.0956954	Dunn
	4_Day - 8_Day	1	Dunn
Fig 4F	All groups	0.227318	Kruskal-Wallis
	0_Day - 12_Day	0.27469	Dunn
	0_Day - 4_Day	1	Dunn
	0_Day - 8_Day	0.9609	Dunn
	12_Day - 4_Day	0.788219	Dunn
	12_Day - 8_Day	0.912816	Dunn
	4_Day - 8_Day	0.582283	Dunn
Fig 5A	All groups	0.340732	Kruskal-Wallis
	0_Day - 2_Day	1	Dunn
	0_Day - 4_Day	0.85146	Dunn
	0_Day - 6_Day	1	Dunn
	0_Day - 8_Day	1	Dunn
	2_Day - 4_Day	1	Dunn
	2_Day - 6_Day	0.421458	Dunn
	2_Day - 8_Day	1	Dunn
	4_Day - 6_Day	1	Dunn
	4_Day - 8_Day	1	Dunn
	6_Day - 8_Day	1	Dunn
Fig 5B	All groups	0.0529513	Kruskal-Wallis
	0_Day - 12_Day	1	Dunn
	0_Day - 4_Day	0.316717	Dunn
	12_Day - 4_Day	0.133459	Dunn
	0_Day - 8_Day	0.362458	Dunn
	12_Day - 8_Day	0.186682	Dunn
	4_Day - 8_Day	0.838256	Dunn
Fig 5C	All groups	0.531675	Kruskal-Wallis
	0_Day - 2_Day	1	Dunn
	0_Day - 4_Day	0.85146	Dunn
	0_Day - 6_Day	1	Dunn
	0_Day - 8_Day	1	Dunn
	2_Day - 4_Day	1	Dunn
	2_Day - 6_Day	0.421458	Dunn
	2_Day - 8_Day	1	Dunn
	4_Day - 6_Day	1	Dunn
	4_Day - 8_Day	1	Dunn
	6_Day - 8_Day	1	Dunn
Fig 5D	All groups	0.00060832	Kruskal-Wallis
	0_Day - 2_Day	0.361597	Dunn
	0_Day - 4_Day	0.2749	Dunn
	0_Day - 6_Day	0.0022077	Dunn
	0_Day - 8_Day	0.00271774	Dunn
	2_Day - 4_Day	1	Dunn
	2_Day - 6_Day	0.197653	Dunn
	2_Day - 8_Day	0.184105	Dunn
	4_Day - 6_Day	0.296336	Dunn
	4_Day - 8_Day	0.253469	Dunn
	6_Day - 8_Day	0.935996	Dunn
Fig 5F	All groups	0.696519	Kruskal-Wallis
	0_Day - 12_Day	1	Dunn
	0_Day - 4_Day	1	Dunn
	0_Day - 8_Day	0.830696	Dunn
	12_Day - 4_Day	1	Dunn
	12_Day - 8_Day	1	Dunn
	4_Day - 8_Day	1	Dunn
Fig S1	All groups	0.0199155	Kruskal-Wallis
	0_Day - 1_Day	0.472889	Dunn
	0_Day - 2_Day	0.445388	Dunn
	1_Day - 2_Day	0.683091	Dunn
	0_Day - 3_Day	0.0115063	Dunn
	1_Day - 3_Day	0.275069	Dunn
	2_Day - 3_Day	0.392733	Dunn
Fig S2A	All groups	0.000335549	Kruskal-Wallis
	0_Day - 2_Day	1	Dunn
	0_Day - 4_Day	0.0117996	Dunn
	0_Day - 6_Day	0.00450356	Dunn
	0_Day - 8_Day	0.0183323	Dunn
	2_Day - 4_Day	0.076186	Dunn
	2_Day - 6_Day	0.0372091	Dunn
	2_Day - 8_Day	0.0995123	Dunn
	4_Day - 6_Day	1	Dunn
	4_Day - 8_Day	0.869765	Dunn
	6_Day - 8_Day	1	Dunn
Fig S2B	All groups	0.0487034	Kruskal-Wallis
	0_Day - 1_Day	0.0858353	Dunn
	0_Day - 2_Day	0.376666	Dunn
	1_Day - 2_Day	1	Dunn
	0_Day - 3_Day	0.080055	Dunn
	1_Day - 3_Day	0.967436	Dunn
	2_Day - 3_Day	0.924865	Dunn
Fig S2C	All groups	0.15024	Kruskal-Wallis
	0_Day - 1_Day	0.470832	Dunn
	0_Day - 2_Day	0.624206	Dunn
	1_Day - 2_Day	0.945779	Dunn
	0_Day - 3_Day	1	Dunn
	1_Day - 3_Day	0.164918	Dunn
	2_Day - 3_Day	0.922302	Dunn
Fig S2D	All groups	0.000442643	Kruskal-Wallis
	0_Day - 12_Day	0.00103638	Dunn
	0_Day - 4_Day	0.241639	Dunn
	12_Day - 4_Day	0.109945	Dunn
	0_Day - 8_Day	0.0040752	Dunn
	12_Day - 8_Day	0.683091	Dunn
	4_Day - 8_Day	0.217344	Dunn
Fig S2E	All groups	0.25989	Kruskal-Wallis
	0_Day - 12_Day	1	Dunn
	0_Day - 4_Day	0.744249	Dunn
	12_Day - 4_Day	1	Dunn
	0_Day - 8_Day	0.375571	Dunn
	12_Day - 8_Day	1	Dunn
	4_Day - 8_Day	0.62508	Dunn
Fig S2F	All groups	0.389574	Kruskal-Wallis
	0_Day - 12_Day	1	Dunn
	0_Day - 4_Day	1	Dunn
	12_Day - 4_Day	0.758997	Dunn
	0_Day - 8_Day	1	Dunn
	12_Day - 8_Day	0.882685	Dunn
	4_Day - 8_Day	0.934925	Dunn
Fig S3A	All groups	0.00231519	Kruskal-Wallis
	0_Day - 12_Day	0.0103735	Dunn
	0_Day - 4_Day	0.249421	Dunn
	0_Day - 8_Day	0.00678064	Dunn
	12_Day - 4_Day	0.263961	Dunn
	12_Day - 8_Day	0.980833	Dunn
	4_Day - 8_Day	0.292463	Dunn
Fig S3B	All groups	0.578992	Kruskal-Wallis
	0_Day - 12_Day	1	Dunn
	0_Day - 4_Day	1	Dunn
	0_Day - 8_Day	1	Dunn
	12_Day - 4_Day	1	Dunn
	12_Day - 8_Day	1	Dunn
	4_Day - 8_Day	0.817573	Dunn
Fig S3C	All groups	0.00191927	Kruskal-Wallis
	0_Day - 12_Day	0.00772872	Dunn
	0_Day - 4_Day	0.393223	Dunn
	0_Day - 8_Day	0.010138	Dunn
	12_Day - 4_Day	0.131513	Dunn
	12_Day - 8_Day	0.900004	Dunn
	4_Day - 8_Day	0.137829	Dunn
Fig S3D	All groups	0.237675	Kruskal-Wallis
	0_Day - 12_Day	0.869047	Dunn
	0_Day - 4_Day	1	Dunn
	0_Day - 8_Day	0.936657	Dunn
	12_Day - 4_Day	0.275658	Dunn
	12_Day - 8_Day	1	Dunn
	4_Day - 8_Day	1	Dunn
Fig S3E	All groups	0.00120664	Kruskal-Wallis
	0_Day - 12_Day	0.00347438	Dunn
	0_Day - 4_Day	0.319528	Dunn
	0_Day - 8_Day	0.00772921	Dunn
	12_Day - 4_Day	0.254759	Dunn
	12_Day - 8_Day	0.801573	Dunn
	4_Day - 8_Day	0.223923	Dunn
Fig S3F	All groups	0.209028	Kruskal-Wallis
	0_Day - 12_Day	0.386559	Dunn
	0_Day - 4_Day	0.96099	Dunn
	0_Day - 8_Day	1	Dunn
	12_Day - 4_Day	0.391158	Dunn
	12_Day - 8_Day	0.356707	Dunn
	4_Day - 8_Day	1	Dunn
Fig S3G	All groups	0.588396	Kruskal-Wallis
	0_Day - 12_Day	1	Dunn
	0_Day - 4_Day	1	Dunn
	0_Day - 8_Day	1	Dunn
	12_Day - 4_Day	0.963403	Dunn
	12_Day - 8_Day	1	Dunn
	4_Day - 8_Day	1	Dunn
Fig S3H	All groups	0.00101338	Kruskal-Wallis
	0_Day - 12_Day	0.003316	Dunn
	0_Day - 4_Day	0.354544	Dunn
	0_Day - 8_Day	0.00817763	Dunn
	12_Day - 4_Day	0.0985407	Dunn
	12_Day - 8_Day	0.630872	Dunn
	4_Day - 8_Day	0.187352	Dunn
Fig S3I	All groups	0.000806112	Kruskal-Wallis
	0_Day - 12_Day	0.00450005	Dunn
	0_Day - 4_Day	0.325594	Dunn
	0_Day - 8_Day	0.00398914	Dunn
	12_Day - 4_Day	0.135271	Dunn
	12_Day - 8_Day	0.828812	Dunn
	4_Day - 8_Day	0.129289	Dunn
Fig S3J	All groups	0.00180455	Kruskal-Wallis
	0_Day - 12_Day	0.00219991	Dunn
	0_Day - 4_Day	0.435471	Dunn
	0_Day - 8_Day	0.0509091	Dunn
	12_Day - 4_Day	0.0435219	Dunn
	12_Day - 8_Day	0.345977	Dunn
	4_Day - 8_Day	0.389968	Dunn
Fig S3K	All groups	0.00168866	Kruskal-Wallis
	0_Day - 12_Day	0.00411241	Dunn
	0_Day - 4_Day	0.352628	Dunn
	0_Day - 8_Day	0.0113953	Dunn
	12_Day - 4_Day	0.254759	Dunn
	12_Day - 8_Day	0.753414	Dunn
	4_Day - 8_Day	0.255411	Dunn
Fig S3L	All groups	0.626781	Kruskal-Wallis
	0_Day - 12_Day	1	Dunn
	0_Day - 4_Day	1	Dunn
	0_Day - 8_Day	1	Dunn
	12_Day - 4_Day	1	Dunn
	12_Day - 8_Day	0.875905	Dunn
	4_Day - 8_Day	1	Dunn
Fig S3M	All groups	0.00089046	Kruskal-Wallis
	0_Day - 12_Day	0.00901377	Dunn
	0_Day - 4_Day	0.208828	Dunn
	0_Day - 8_Day	0.00159615	Dunn
	12_Day - 4_Day	0.26824	Dunn
	12_Day - 8_Day	0.773117	Dunn
	4_Day - 8_Day	0.221301	Dunn
Fig S4A	All groups	0.00732951	Kruskal-Wallis
	0_Day - 2_Day	0.0220661	Dunn
	0_Day - 4_Day	0.0942984	Dunn
	0_Day - 6_Day	0.02272	Dunn
	0_Day - 8_Day	0.0793726	Dunn
	2_Day - 4_Day	1	Dunn
	2_Day - 6_Day	0.839488	Dunn
	2_Day - 8_Day	1	Dunn
	4_Day - 6_Day	1	Dunn
	4_Day - 8_Day	1	Dunn
	6_Day - 8_Day	1	Dunn
Fig S4B	All groups	0.255296	Kruskal-Wallis
	0_Day - 2_Day	1	Dunn
	0_Day - 4_Day	1	Dunn
	0_Day - 6_Day	0.337974	Dunn
	0_Day - 8_Day	1	Dunn
	2_Day - 4_Day	0.940377	Dunn
	2_Day - 6_Day	1	Dunn
	2_Day - 8_Day	1	Dunn
	4_Day - 6_Day	1	Dunn
	4_Day - 8_Day	1	Dunn
	6_Day - 8_Day	1	Dunn
Fig S4C	All groups	0.000309626	Kruskal-Wallis
	0_Day - 2_Day	0.552545	Dunn
	0_Day - 4_Day	0.0322457	Dunn
	0_Day - 6_Day	0.000115115	Dunn
	0_Day - 8_Day	0.100477	Dunn
	2_Day - 4_Day	0.658049	Dunn
	2_Day - 6_Day	0.0551108	Dunn
	2_Day - 8_Day	0.692747	Dunn
	4_Day - 6_Day	0.562022	Dunn
	4_Day - 8_Day	0.875291	Dunn
	6_Day - 8_Day	0.70073	Dunn
Fig S4D	All groups	0.00106949	Kruskal-Wallis
	0_Day - 2_Day	0.66676	Dunn
	0_Day - 4_Day	0.0335407	Dunn
	0_Day - 6_Day	0.00151322	Dunn
	0_Day - 8_Day	0.024335	Dunn
	2_Day - 4_Day	0.766746	Dunn
	2_Day - 6_Day	0.190821	Dunn
	2_Day - 8_Day	0.737781	Dunn
	4_Day - 6_Day	0.877966	Dunn
	4_Day - 8_Day	0.661003	Dunn
	6_Day - 8_Day	0.94234	Dunn
Fig S4E	All groups	0.122097	Kruskal-Wallis
	0_Day - 2_Day	0.838808	Dunn
	0_Day - 4_Day	1	Dunn
	0_Day - 6_Day	0.889692	Dunn
	0_Day - 8_Day	0.399271	Dunn
	2_Day - 4_Day	1	Dunn
	2_Day - 6_Day	0.670384	Dunn
	2_Day - 8_Day	0.274827	Dunn
	4_Day - 6_Day	1	Dunn
	4_Day - 8_Day	1	Dunn
	6_Day - 8_Day	1	Dunn
Fig S4F	All groups	0.000134613	Kruskal-Wallis
	0_Day - 2_Day	0.45717	Dunn
	0_Day - 4_Day	0.130977	Dunn
	0_Day - 6_Day	0.000185754	Dunn
	0_Day - 8_Day	0.00444424	Dunn
	2_Day - 4_Day	0.880171	Dunn
	2_Day - 6_Day	0.0551108	Dunn
	2_Day - 8_Day	0.229803	Dunn
	4_Day - 6_Day	0.267959	Dunn
	4_Day - 8_Day	0.501761	Dunn
	6_Day - 8_Day	0.729891	Dunn
Fig S5	All groups	0.0347553	Kruskal-Wallis
	0_Day - 1_Day	0.470832	Dunn
	0_Day - 2_Day	0.624206	Dunn
	0_Day - 3_Day	1	Dunn
	1_Day - 2_Day	0.945779	Dunn
	1_Day - 3_Day	0.164918	Dunn
	2_Day - 3_Day	0.922302	Dunn

### Sheet: Table S2
Table S2. Parameter estimates of H and Sh. Hatch rate data used for estimates are derived from experiments in Figure 2.
Strain	Male Age	H	H 95% BCa interval	Sh (1 - H)	Sh 95% BCa interval
wMel (young)	0 Day	0.210662	(0.137, 0.355)	0.789338	(0.863, 0.645)
	1 Day	0.473477	(0.371, 0.586)	0.526523	(0.629, 0.414)
	2 Day	0.724165	(0.615, 0.823)	0.275835	(0.385, 0.177)
	3 Day	0.878857	(0.779, 0.938)	0.121143	(0.221, 0.062)
wMel (old)	0 Day	0.140313	(0.103, 0.185)	0.859687	(0.897, 0.815)
	2 Day	0.792678	(0.693, 0.857)	0.207322	(0.307, 0.143)
	4 Day	0.890049	(0.763, 0.970)	0.109951	(0.237, 0.030)
	6 Day	1.00643	(0.862, 1.071)	-0.00642623	(0.138, -0.071)
	8 Day	1.00716	(0.868, 1.058)	-0.00716378	(0.132, -0.058)
wRi	0 Day	0.00926007	(0.002, 0.022)	0.99074	(0.998, 0.978)
	4 Day	0.383224	(0.281, 0.503)	0.616776	(0.719, 0.497)
	8 Day	0.756112	(0.685, 0.811)	0.243888	(0.315, 0.189)
	12 Day	0.936011	(0.796, 1.021)	0.0639893	(0.204, -0.021)

### Sheet: Table S3
Table S3. Correlations between relative abundance or relative expression and hatch rate. Correlations are organized by the relevant hypothesis: bacterial density, phage density, host immunity, octomom, and cif expression. Factors positively correlated with hatch rate are negatively correlated with CI strength, and vice versa. Pearson and Spearman P-values are bold if < 0.05, underlined if < 0.01,…
			Correlation of fold change and hatch rate
		Relative comparison across male age	Pearson		Spearman
Related hypothesis	Strain		rp	P	rs	P
Bacterial density	wMel (old cohort)	FtsZ vs UCE	0.75	5.5e-06	0.77	2.3e-06
	wMel (young)	FtsZ vs UCE	0.64	0.00077	0.64	0.00074
	wRi	FtsZ vs UCE	-0.84	2.4e-07	-0.89	6.9e-09
Phage density	wMel (old)	WOMelA/B vs FtsZ	-0.065	0.75	0.17	0.39
	wMel (old)	WOMelA/B vs UCE	0.77	7.7e-07	0.78	4.7e-07
	wMel(young)	WOMelA/B vs FtsZ	-0.22	0.3	-0.18	0.39
	wMel(young)	WOMelA/B vs UCE	0.42	0.046	0.43	0.038
	wRi	WORiA vs FtsZ	-0.3	0.23	-0.32	0.19
	wRi	WORiB vs FtsZ	0.032	0.88	0.12	0.58
	wRi	WORiC vs FtsZ	-0.17	0.43	-0.034	0.88
	wRi	WORiA vs UCE	-0.83	1.8e-05	-0.89	9.6e-07
	wRi	WORiB vs UCE	0.032	0.88	0.12	0.58
	wRi	WORiC vs UCE	-0.85	3.6e-07	-0.86	1.6e-07
Host Immunity	wMel (old)	Rel vs Bspec	0.6	0.00076	0.81	1.6e-07
	wRi	Rel vs Bspec	-0.17	0.47	-0.081	0.73
Octomom	wMel (old)	WD0509 vs FtsZ	-0.19	0.36	0.1	0.61
	wMel(young)	WD0509 vs FtsZ	0.26	0.24	0.28	0.19
cif expression	wMel (old)	cifAwMel[T1] vs Bspec	0.61	0.00064	0.59	0.00097
	wMel (old)	cifBwMel[T1] vs Bspec	0.67	0.00024	0.59	0.0019
	wMel (old)	cifAwMel[T1] vs FtsZ	-0.8	4e-07	-0.7	3.5e-05
	wMel (old)	cifBwMel[T1] vs FtsZ	-0.42	0.037	-0.46	0.022
	wMel (old)	cifAwMel[T1] vs cifBwMel[T1]	-0.61	0.0013	-0.46	0.021
	wRi	cifAwRi[T1] vs Bspec	-0.76	6.2e-05	-0.88	1.3e-07
	wRi	cifBwRi[T1] vs Bspec	-0.74	0.00012	-0.83	4.1e-06
	wRi	cifAwRi[T2] vs Bspec	-0.8	3.6e-05	-0.89	4.6e-07
	wRi	cifBwRi[T2] vs Bspec	-0.8	3.7e-05	-0.92	1.8e-08
	wRi	cifAwRi[T1] vs FtsZ	-0.47	0.032	-0.47	0.033
	wRi	cifBwRi[T1] vs FtsZ	-0.087	0.71	-0.002	0.99
	wRi	cifAwRi[T2] vs FtsZ	-0.28	0.25	-0.22	0.36
	wRi	cifBwRi[T2] vs FtsZ	-0.35	0.14	-0.32	0.18
	wRi	cifAwRi[T1] vs cifBwRi[T1]	-0.44	0.045	-0.46	0.035
	wRi	cifAwRi[T1] vs cifAwRi[T2]	0.014	0.96	-0.048	0.84

### Sheet: Table S4
Table S4. Drosophila lines used in this study.
Line name	Wolbachia	Host species	Origin
yw	wMel	D. melanogaster	Bloomington Drosophila Stock Center #1495
ywT3	uninfected	D. melanogaster	Tetracycline cleared yw from (LePage et al., 2017)
Riv84	wRi	D. simulans	Turelli lab
Riv84tet	uninfected	D. simulans	Tetracycline cleared Riv84 from (Hague et al., 2020a)

### Sheet: Table S5
Table S5. Primers used in this study.
Target gene	Target strain/species	Name	Sequence	Length	Product Size	Optimal concentration (nm)	PCR Conditions
Mid1	D. melanogaster, D. simulans	UCE_Mid1_F	GAAATAAACGCAAGCGCCATC	21	104	300	50C 2m, 95C 2m, 40x(95C 15s, 62C 1m)
		UCE_Mid1_R	GCAAGCGCGTCTCAAGC	17		200
FtsZ	wMel, wRi, wNo	ftsZ_qPCR_JDS_F1	GCAGCCAATAGAGTGCGTG	19	82	200	50C 2m, 95C 2m, 40x(95C 15s, 60C 1m)
		ftsZ_qPCR_JDS_R1	TTCCCTCCATCGCTTGATCA	20		400
WD0634 and WD0288	WOMelA and WOMelB	WD0634/288_F	AATCAAATGAAGACGGGCTAGA	22	92	200	50C 2m, 95C 2m, 40x(95C 15s, 60C 1m)
		WD0634/288_R	CCACCCTTCTCGGCTTTTTA	20		200
wRi012460	wRi	WORiA_F	AGGAGACGGTAAGGGAGCTA	20	116	200	50C 2m, 95C 2m, 40x(95C 15s, 60C 1m)
		WORiA_R	CGCTCTCACATTCCCTATTTCC	22		200
WRi_005590-and-WRi_010250	wRi	WORiB_F	TGGATCAAAGTCAAGGAAGGC	21	176	200	50C 2m, 95C 2m, 40x(95C 15s, 60C 1m)
		WORiB_R	TCCTTCATCCATTTCGTCACC	21		200
wRi_006880	wRi	WORiC_F	TGGCCGATGTTGCGAGTAAT	20	144	200	50C 2m, 95C 2m, 40x(95C 15s, 60C 1m)
		WORiC_R	GTGTGAAGTACGTTGGAGCAG	21		200
beta-spec	D. melanogaster, D. simulans	βspec_PP9783_F	ATGACGACGGACATTTCGATTG	22	107	200	50C 2m, 95C 2m, 40x(95C 15s, 60C 1m)
		βspec_PP9783_R	AACAGTCGGGAACTGGAGTTG	21		200
Relish	D. melanogaster, D. simulans	Rel_PP2664_F	TGGATACCATCAAAATGGCCTG	60	103	200	50C 2m, 95C 2m, 40x(95C 15s, 60C 1m)
		Rel_PP2664_R	CTTGTACCGAAAGCGGAACTT	61		200
WD0509	wMel	WD0509_wMel_F	CTAAGGCAAGTGGAGCAAAGG	21	83	200	50C 2m, 95C 2m, 40x(95C 15s, 60C 1m)
		WD0509_wMel_R	CAAAGAACAAGGGGTAATCTCTCT	24		200
cifAwMel, cifAwRi[T1]	wMel, wRi	cifA_T1_Set1_qPCR_F1	GGTGATGGTCCTTGGAATAATTTG	24	86	200	50C 2m, 95C 2m, 40x(95C 15s, 60C 1m)
		cifA_T1_Set1_qPCR_R1	AACTCAGACTGTGGGCCAT	19		200
cifBwMel, cifBwRi[T1]	wMel, wRi	cifB_T1_Set1_qPCR_F1	AAAAGACCAGGACAGAACTCGA	22	91	200	50C 2m, 95C 2m, 40x(95C 15s, 60C 1m)
		cifB_T1_Set1_qPCR_R1	CCTGTGCTCTAGTACCTTGCA	21		200
cifAwRi[T2]	wRi	cifA_T2_qPCR_F1	TGAGGGGCGTGAGGAAAAA	19	84	200	50C 2m, 95C 2m, 40x(95C 15s, 60C 1m)
		cifA_T2_qPCR_R1	TCGACAATCAATCCTGCAAGC	21		200
cifBwRi[T2]	wRi	cifB_T2_qPCR_F1	GGCGGATAATCAAGGTGAAGATG	23	83	200	50C 2m, 95C 2m, 40x(95C 15s, 60C 1m)
		cifB_T2_qPCR_R1	TTCCAGTAAACGGCCCTTGT	20		200
